# Transcriptomic comparison of in vitro models of the human placenta

**DOI:** 10.1101/2024.06.14.598695

**Authors:** Samantha Lapehn, Sidharth Nair, Evan J. Firsick, James MacDonald, Ciara Thoreson, James A Litch, Nicole R. Bush, Leena Kadam, Sylvie Girard, Leslie Myatt, Bhagwat Prasad, Sheela Sathyanarayana, Alison G. Paquette

## Abstract

Studying the human placenta through in vitro cell culture methods is necessary due to limited access and amenability of human placental tissue to certain experimental methods as well as distinct anatomical and physiological differences between animal and human placentas. Selecting an in vitro culture model of the human placenta is challenging due to representation of different trophoblast cell types with distinct biological roles and limited comparative studies that define key characteristics of these models. Therefore, the aim of this research was to create a comprehensive transcriptomic comparison of common in vitro models of the human placenta compared to bulk placental tissue from the CANDLE and GAPPS cohorts (N=1083). We performed differential gene expression analysis on publicly available RNA sequencing data from 6 common in vitro models of the human placenta (HTR-8/SVneo, BeWo, JEG-3, JAR, Primary Trophoblasts, and Villous Explants) and compared to CANDLE and GAPPS bulk placental tissue or cytotrophoblast, syncytiotrophoblast, and extravillous trophoblast cell types derived from bulk placental tissue. All in vitro placental models had a substantial number of differentially expressed genes (DEGs, FDR<0.01) compared to the CANDLE and GAPPS placentas (Average DEGs=10,873), and the individual trophoblast cell types (Average DEGs=5,346), indicating that there are vast differences in gene expression compared to bulk and cell-type specific human placental tissue. Hierarchical clustering identified 53 gene clusters with distinct expression profiles across placental models, with 22 clusters enriched for specific KEGG pathways, 7 clusters enriched for high-expression placental genes, and 7 clusters enriched for absorption, distribution, metabolism, and excretion genes. In vitro placental models were classified by fetal sex based on expression of Y-chromosome genes that identified HTR-8/SVneo cells as being of female origin, while JEG-3, JAR, and BeWo cells are of male origin. Overall, none of the models were a close approximation of the transcriptome of bulk human placental tissue, highlighting the challenges with model selection. To enable researchers to select appropriate models, we have compiled data on differential gene expression, clustering, and fetal sex into an accessible web application: <u>“Comparative Transcriptomic Placental Model Atlas (CTPMA)”</u> which can be utilized by researchers to make informed decisions about their selection of in vitro placental models.
