## Supplemental Table 3 for "Transcriptomic comparison of in vitro models of the human placenta"

### Sheet: SupplementalTable3
Cluster	Fisher's Exact Test P-Value
	ADME	HPA
Cluster0	0.920345	5.59087e-38
Cluster1	0.917939	0.993962
Cluster2	0.0247498	0.999992
Cluster3	0.860385	No Overlap
Cluster4	0.904805	0.999167
Cluster5	0.913416	0.996017
Cluster6	0.583438	0.999278
Cluster7	0.379906	No Overlap
Cluster8	0.629399	No Overlap
Cluster9	0.931761	0.00258414
Cluster10	0.585134	No Overlap
Cluster11	0.983067	0.99645
Cluster12	0.767684	0.99645
Cluster13	0.202406	0.178595
Cluster14	0.895189	No Overlap
Cluster15	0.000254178	5.83267e-13
Cluster16	0.024263	1.42624e-11
Cluster17	0.0225189	No Overlap
Cluster18	0.241634	0.178481
Cluster19	0.960802	No Overlap
Cluster20	0.935765	0.0811339
Cluster21	0.916248	No Overlap
Cluster22	0.913015	No Overlap
Cluster23	No Overlap	0.576202
Cluster24	0.353954	0.948125
Cluster25	No Overlap	0.946286
Cluster26	0.0561021	0.00784681
Cluster27	0.594219	0.938257
Cluster28	0.0483005	0.515458
Cluster29	No Overlap	No Overlap
Cluster30	0.0441503	2.60312e-06
Cluster31	0.842758	No Overlap
Cluster32	0.832558	0.915556
Cluster33	0.246292	0.21287
Cluster34	No Overlap	No Overlap
Cluster35	No Overlap	No Overlap
Cluster36	0.466906	No Overlap
Cluster37	No Overlap	No Overlap
Cluster38	0.446283	No Overlap
Cluster39	No Overlap	0.874095
Cluster40	No Overlap	No Overlap
Cluster41	0.755983	No Overlap
Cluster42	0.752905	No Overlap
Cluster43	0.740199	No Overlap
Cluster44	0.131998	No Overlap
Cluster45	No Overlap	No Overlap
Cluster46	No Overlap	No Overlap
Cluster47	0.255195	0.151826
Cluster48	No Overlap	No Overlap
Cluster49	No Overlap	No Overlap
Cluster50	0.134976	No Overlap
Cluster51	0.00356557	0.00021706
Cluster52	0.126646	1.4038e-07
