## Supplemental Table 4 for "Transcriptomic comparison of in vitro models of the human placenta"

### Sheet: SupplementalTable4
Placental Model	GEO ID	Y-Total Sum (logcpm)	Y-Avg/gene (logcpm)	X-Total Sum (logcpm)	X-Avg/gene (logcpm)	Sex Designation
HTR-8/SVneo	GSE10305	0.947044	0.0210454	22040.2	26.5545	Female
	GSE217210	1.20827	0.0268505	23600.2	28.4339	Female
	GSE197810	3.58231	0.0796069	22865.6	27.6154	Female
	GSE154339	0.0856641	0.00199219	21301.5	28.8639	Female
	GSE85995	0.550082	0.012224	29133.4	35.1004	Female
BeWo	GSE66962	1269.74	28.8578	23586.8	31.9605	Male
	GSE197810	571.122	12.6916	31309.6	37.8135	Male
	GSE200983	480.956	10.6879	25501.8	30.6512	Male
	GSE171648	351.261	7.9832	24914.4	30.7585	Male
	GSE106394	629.435	24.209	21516.2	43.2922	Male
	GSE72437	615.457	13.6768	24414.2	29.4148	Male
	GSE175815	382.504	8.50009	23474.3	28.2823	Male
	GSE209620	267.9	5.95334	19371.2	23.2827	Male
	Paquette Lab Data	325.174	7.22608	21367.8	25.7444	Male
JEG-3	GSE143859	500.955	12.845	29667.5	39.7688	Male
	GSE185071	376.141	8.35869	29398.1	35.4194	Male
	GSE72437	410.978	9.13286	33166.7	39.9599	Male
	GSE106394	774.476	29.7875	29818.5	59.9971	Male
	GSE192446	344.252	7.65006	30063.7	36.2214	Male
JAR	GSE106394	1206.58	46.407	34044.2	68.4994	Male
	GSE216043	426.87	9.486	36830.8	44.3744	Male
	GSE192446	420.19	9.33756	36098.9	43.4927	Male
	GSE199278	314.317	6.98482	34931.7	42.0864	Male
Primary Trophoblasts	GSE217210 - Female	4.8475	0.107722	32041.6	38.6043	Female
	GSE217210 - Male	486.253	10.8056	31569.3	38.0353	Male
	GSE245394-Female	6.50112	0.144469	28557.9	34.4071	Female
	GSE245394-Male	408.47	9.07712	28729.3	34.6136	Male
	Paquette Lab Data-Female	1.08964	0.0242142	27966.6	33.6137	Female
	Paquette Lab Data- Male	318.876	7.08613	28263.7	33.9708	Male
Villous Explants	GSE154489- Female	1.23802	0.0287912	29218.5	679.5	Female
	GSE154489- Male	629.972	14.6505	26270.1	610.932	Male
	GSE104348- Male	618.427	14.0552	31199.1	42.104	Male
	GSE104348- Female	5.71554	0.129899	32094.7	43.3127	Female
